# Grid cell disruption in a mouse model of early Alzheimer’s disease reflects reduced integration of self-motion cues and increased influence of environmental geometry

**DOI:** 10.1101/2022.12.15.520595

**Authors:** Johnson Ying, Antonio Reboreda, Motoharu Yoshida, Mark P. Brandon

## Abstract

Grid cell impairments and path integration deficits are sensitive markers of early Alzheimer’s disease (AD). Converging evidence from human and rodent studies suggest that disrupted grid coding underlies path integration deficits in preclinical individuals. However, it still remains unclear if disrupted early AD grid coding reflects increased noise across the network or a specific deficit in path integration, perhaps via an impairment in the integration of self-motion cues. Here, we report in the J20 transgenic amyloid beta mouse model of early AD that grid cells were spatially unstable towards the center of the square arena but not near the borders, had qualitatively different spatial components that aligned parallel to the borders of the environment, and exhibited impaired integration of distance travelled via reduced theta phase precession. Our results suggest that disrupted early AD grid coding reflects reduced integration of self-motion cues but not environmental landmarks, providing further evidence that grid cell impairments underlie specific path integration deficits in early AD.
