## Supplemental Tables 1-3 for "Grid cell disruption in a mouse model of early Alzheimer’s disease reflects reduced integration of self-motion cues and increased influence of environmental geometry"

### Sheet: TableS1
Table S1. Summary of MEC cell yield within subject
Animal ID	Genotype	Sex	Age group	# of recording sessions	# of total cells	# of MEC cells	# of grid cells	# of periodic cells
			Y = young; A = aged
12015	nTG	F	A	5	21	18	0	0
12040	APP	M	A	11	35	35	1	6
12375	nTG	F	Y	21	114	114	1	7
12378	nTG	F	Y	9	28	28	0	0
12644	nTG	F	A	7	32	0	0	0
12646	APP	F	A	2	3	3	0	0
12655	nTG	F	A	5	15	4	0	1
12656	nTG	F	A	8	36	0	0	2
12746	nTG	F	A	10	36	36	2	2
12748	nTG	F	A	33	97	97	11	2
12756	nTG	F	A	10	36	8	0	2
12757	nTG	F	A	18	64	55	0	4
12758	APP	F	A	24	112	40	0	3
12759	APP	F	A	23	70	70	0	4
12784	APP	M	A	18	81	81	0	4
12785	APP	M	A	22	32	32	1	0
12786	nTG	M	A	18	60	60	0	0
12787	nTG	M	A	24	153	91	0	6
12788	APP	M	A	7	9	7	0	0
12790	APP	M	A	18	79	79	2	0
12791	nTG	M	A	38	192	192	0	5
12792	APP	M	A	14	31	31	1	0
12794	nTG	M	A	14	29	29	0	4
13530	APP	F	Y	10	29	5	0	0
13532	APP	F	Y	28	117	117	4	15
13534	APP	F	Y	30	142	142	10	17
13601	nTG	F	Y	18	67	7	0	8
13630	nTG	M	Y, A	33	260	260	47	47
13631	nTG	M	Y	16	95	95	0	13
13683	APP	F	A	12	64	64	1	6
13781	nTG	M	A	16	46	16	4	7
13782	nTG	M	A	26	168	168	14	11
13783	nTG	M	A	23	104	104	6	17
13784	nTG	M	A	14	65	11	1	13
13791	APP	F	A	14	43	43	0	6
13792	APP	F	A	13	40	40	0	3
13794	APP	F	Y	17	63	63	0	1
13795	APP	M	Y	21	91	64	0	2
13798	nTG	M	Y	19	106	106	5	13
13799	APP	M	Y	25	86	86	10	3
13827	nTG	M	Y	17	84	84	0	2
13828	APP	M	A	19	52	52	7	4
13884	nTG	F	Y, A	22	57	29	1	0
13885	nTG	F	Y, A	25	87	87	5	14
13894	APP	F	A	17	86	86	2	11
13895	nTG	F	Y	18	63	63	1	1
13927	APP	F	A	23	97	97	0	5
13928	nTG	F	Y	10	20	20	0	0
13931	APP	F	A	16	53	53	1	9
14012	APP	F	A	13	40	40	0	5
14014	APP	M	A	15	62	62	1	6
14015	APP	M	A	15	80	80	0	9
14020	APP	F	A	12	47	47	0	3
14117	APP	F	A	12	29	29	0	3
14118	APP	F	A	12	34	34	6	1
14125	APP	M	A	15	59	59	8	5
14574	APP	F	Y, A	22	71	71	0	13
14593	APP	F	A	20	63	63	3	10
14598	APP	M	A	14	57	36	0	2
14599	APP	M	A	25	68	68	1	6
14623	APP	M	A	25	94	63	1	18
14754	APP	M	Y, A	30	175	139	1	16
14756	APP	M	Y, A	30	267	267	3	19
14757	APP	M	Y, A	34	168	164	4	11
14847	nTG	F	Y, A	21	63	63	0	1
14849	nTG	M	Y, A	20	95	52	1	9
15035	APP	F	Y, A	30	188	188	2	29
15036	nTG	F	Y	25	108	64	1	12

### Sheet: TableS2
Table S2. Expected chance of recording quadrant-like grid cells in APP-a mice
	Quadrant proportion	Expected quadrant-like proportion (avg of all 4 groups)	Binomial test
nTG-y	10/36 = 0.2778	0.2895	p = 0.14
nTG-a	12/64 = 0.1875	0.2895	p = 0.02 *
APP-y	7/30 = 0.2333	0.2895	p = 0.13
APP-a	17/37 = 0.4585	0.2895	p = 0.01 *

### Sheet: TableS3
Table S3. Different image threshold parameters to detect grid cell Fourier components
Fourier components were automatically detected after applying an image threshold on the Fourier spectrum.
The threshold is the percentage of the max Fourier power of a given spectrum. (i.e. is a pixel above the 25% of the max Fourier power value?)
Values below this threshold were set to 0. All pixels remaining were considered as part of a Fourier component.
Here, we report unbiased results when modifying this image threshold in increments of 3%.
Reported results (a mix of automatic and manual thresholds based on visual inspection of Fourier spectrums in Fig.S4)
Fig.3c					Fig.3b
	Hexagonally modulated cells	Quadrant-like modulated cells				Quadrant-like proportion	Expected quadrant-like proportion (avg of all 4 groups)	Binomial test
nTG-y	26/36	10/36			nTG-y	10/36 = 0.2778	0.2895	p = 0.14
nTG-a	52/64	12/64			nTG-a	12/64 = 0.1875	0.2895	p = 0.02 *
APP-y	23/30	7/30			APP-y	7/30 = 0.2333	0.2895	p = 0.13
APP-a	19/37	18/37			APP-a	17/37 = 0.4585	0.2895	p = 0.01 *
Uncorrected parameters ( threshold: 25%)
Fig.3c					Fig.3b
	Hexagonally modulated cells	Quadrant-like modulated cells				Quadrant-like proportion	Expected quadrant-like proportion (avg of all 4 groups)	Binomial test
nTG-y	22/36	14/36			nTG-y	14/36 = 0.3889	0.4828	p = 0.07
nTG-a	38/64	26/64			nTG-a	26/64 = 0.4062	0.4828	p = 0.048 *
APP-y	17/30	13/30			APP-y	13/30 = 0.4333	0.4828	p = 0.13
APP-a	11/37	26/37			APP-a	26/37 = 0.7027	0.4828	p = 0.0036 **
threshold: 28%
Fig.3c					Fig.3b
	Hexagonally modulated cells	Quadrant-like modulated cells				Quadrant-like proportion	Expected quadrant-like proportion (avg of all 4 groups)	Binomial test
nTG-y	22/36	14/36			nTG-y	14/36 = 0.3889	0.4615	p = 0.09
nTG-a	41/64	23/64			nTG-a	24/64 = 0.3750	0.4615	p = 0.039 *
APP-y	19/30	11/30			APP-y	13/30 = 0.4333	0.4615	p = 0.14
APP-a	13/37	24/37			APP-a	24/37 = 0.6486	0.4615	p = 0.0099 **
threshold: 31%
Fig.3c					Fig.3b
	Hexagonally modulated cells	Quadrant-like modulated cells				Quadrant-like proportion	Expected quadrant-like proportion (avg of all 4 groups)	Binomial test
nTG-y	22/36	14/36			nTG-y	14/36 = 0.3889	0.4615	p = 0.09
nTG-a	43/64	21/64			nTG-a	24/64 = 0.3750	0.4615	p = 0.039 *
APP-y	19/30	11/30			APP-y	13/30 = 0.4333	0.4615	p = 0.14
APP-a	13/37	24/37			APP-a	24/37 = 0.6486	0.4615	p = 0.0099 **
threshold: 34%
Fig.3c					Fig.3b
	Hexagonally modulated cells	Quadrant-like modulated cells				Quadrant-like proportion	Expected quadrant-like proportion (avg of all 4 groups)	Binomial test
nTG-y	23/36	13/36			nTG-y	14/36 = 0.3889	0.4615	p = 0.09
nTG-a	44/64	20/64			nTG-a	24/64 = 0.3750	0.4615	p = 0.039 *
APP-y	20/30	10/30			APP-y	13/30 = 0.4333	0.4615	p = 0.14
APP-a	15/37	22/37			APP-a	24/37 = 0.6486	0.4615	p = 0.0099 **
threshold: 37%
Fig.3c					Fig.3b
	Hexagonally modulated cells	Quadrant-like modulated cells				Quadrant-like proportion	Expected quadrant-like proportion (avg of all 4 groups)	Binomial test
nTG-y	24/36	12/36			nTG-y	13/36 = 0.3611	0.4181	p = 0.11
nTG-a	48/64	16/64			nTG-a	22/64 = 0.3438	0.4181	p = 0.05
APP-y	20/30	10/30			APP-y	12/30 = 0.40	0.4181	p = 0.14
APP-a	16/37	21/37			APP-a	21/37 = 0.5676	0.4181	p = 0.0248 *
threshold: 40%
Fig.3c					Fig.3b
	Hexagonally modulated cells	Quadrant-like modulated cells				Quadrant-like proportion	Expected quadrant-like proportion (avg of all 4 groups)	Binomial test
nTG-y	23/36	13/36			nTG-y	13/36 = 0.3611	0.4303	p = 0.09
nTG-a	49/64	15/64			nTG-a	23/64 = 0.3594	0.4303	p = 0.053
APP-y	20/30	10/30			APP-y	13/30 = 0.4333	0.4303	p = 0.15
APP-a	17/37	20/37			APP-a	21/37 = 0.5676	0.4303	p = 0.0323 *
threshold: 43%
Fig.3c					Fig.3b
	Hexagonally modulated cells	Quadrant-like modulated cells				Quadrant-like proportion	Expected quadrant-like proportion (avg of all 4 groups)	Binomial test
nTG-y	25/36	11/36			nTG-y	13/36 = 0.3611	0.4545	p = 0.07
nTG-a	50/64	14/64			nTG-a	24/64 = 0.3750	0.4545	p = 0.045 *
APP-y	20/30	10/30			APP-y	13/30 = 0.4333	0.4545	p = 0.14
APP-a	17/37	20/37			APP-a	24/37 = 0.6486	0.4545	p = 0.0082 **
threshold: 46%
Fig.3c					Fig.3b
	Hexagonally modulated cells	Quadrant-like modulated cells				Quadrant-like proportion	Expected quadrant-like proportion (avg of all 4 groups)	Binomial test
nTG-y	25/36	11/36			nTG-y	13/36 = 0.3611	0.4506	p = 0.08
nTG-a	52/64	12/64			nTG-a	23/64 = 0.3594	0.4506	p = 0.035 *
APP-y	21/30	9/30			APP-y	13/30 = 0.4333	0.4506	p = 0.14
APP-a	17/37	20/37			APP-a	24/37 = 0.6486	0.4506	p = 0.0073 **
threshold: 49%
Fig.3c					Fig.3b
	Hexagonally modulated cells	Quadrant-like modulated cells				Quadrant-like proportion	Expected quadrant-like proportion (avg of all 4 groups)	Binomial test
nTG-y	25/36	11/36			nTG-y	13/36 = 0.3611	0.4506	p = 0.08
nTG-a	52/64	12/64			nTG-a	23/64 = 0.3594	0.4506	p = 0.035 *
APP-y	21/30	9/30			APP-y	13/30 = 0.4333	0.4506	p = 0.14
APP-a	16/37	21/37			APP-a	24/37 = 0.6486	0.4506	p = 0.0073 **
threshold: 52%
Fig.3c					Fig.3b
	Hexagonally modulated cells	Quadrant-like modulated cells				Quadrant-like proportion	Expected quadrant-like proportion (avg of all 4 groups)	Binomial test
nTG-y	25/36	11/36			nTG-y	14/36 = 0.3889	0.4659	p = 0.088
nTG-a	52/64	12/64			nTG-a	23/64 = 0.3594	0.4659	p = 0.023 *
APP-y	21/30	9/30			APP-y	14/30 = 0.4667	0.4659	p = 0.15
APP-a	16/37	21/37			APP-a	24/37 = 0.6486	0.4659	p = 0.01 *
threshold: 55%
Fig.3c					Fig.3b
	Hexagonally modulated cells	Quadrant-like modulated cells				Quadrant-like proportion	Expected quadrant-like proportion (avg of all 4 groups)	Binomial test
nTG-y	25/36	11/36			nTG-y	14/36 = 0.3889	0.4576	p = 0.096
nTG-a	53/64	11/64			nTG-a	23/64 = 0.3594	0.4576	p = 0.029 *
APP-y	22/30	8/30			APP-y	13/30 = 0.4333	0.4576	p = 0.14
APP-a	15/37	22/37			APP-a	24/37 = 0.6486	0.4576	p = 0.0089 **
Note that there are instances where the proportion of quadrant-like modulated cells in the polar autocorrelation does not match the number of quadrant-like aligned grid cells.
When it was unclear if a cell was hexagonally or quadrant-like aligned, it was treated as quadrant-like aligned to be conservative.
